# Newly identified COPD GWAS protein interactors reveal a potential disease network module

**DOI:** 10.64898/2026.09.17.752466

**Authors:** Dávid Deritei, Hiroyuki Inuzuka, Chengyue Zhang, Peter J. Castaldi, John M. Asara, Shariq Madha-Krause, Robert L. Moritz, Michael H. Cho, Kimberly Glass, Wenyi Wei, Edwin K. Silverman

## Abstract

**Background:** Chronic obstructive pulmonary disease (COPD) is a complex, heterogeneous disease influenced by genetic and environmental factors. However, the interactions between COPD risk genes and their collective role in COPD susceptibility remain largely elusive. We hypothesize that the protein-protein interaction (PPI) network of genes associated with COPD risk can provide molecular insight into the mechanisms of COPD pathogenesis.

**Methods:** We used affinity purification mass spectrometry (AP-MS) to detect protein-protein interactions of six well-established COPD GWAS gene products (AGER, FAM13A, FBXO38, HHIP, IREB2, MFAP2) in two relevant lung cell lines (IMR90, 16HBE). These genes are located in significant COPD GWAS regions, and their physiological role in COPD has been previously confirmed by functional studies. We analyzed the impact of the newly identified interactions in contextual, cell type-specific PPI networks built from the combination of publicly available PPI data (HUBRIS) and cell type-specific gene expression data.

**Results:** Using AP-MS, we identified 482 unique interactors across 701 newly identified protein interactions with the six GWAS gene products in at least one of the cell lines (AGER: 122, FAM13A: 83, FBXO38: 71, HHIP: 108, IREB2: 8, MFAP2: 309). Subsequent network analysis incorporating these new PPIs with public PPI databases revealed: (1) the new interactions significantly reduce the network distance between known COPD GWAS gene products; (2) 5.2% of the newly identified interactors are differentially abundant between COPD cases and controls in lung proteomic data from the Lung Tissue Research Consortium (LTRC); and (3) 41 (14.3%) of the newly identified interactors were directly connected to more than one of the six COPD GWAS genes. We identified a tightly connected core network of COPD GWAS gene products and protein biomarkers with intersecting signals; this network consists of 8 proteins, including 5 of the 6 GWAS gene products (AGER, FAM13A, HHIP, FBXO38, and MFAP2) as well as CAVIN1, TGM2, and HSPA1A.

**Conclusions:** By combining AP-MS experimental data, multiple types of “omics” data, and network analysis, we have constructed a disease network module for COPD. This module can be a foundation for understanding the collective influence of COPD GWAS gene products in disease pathogenesis.
