## Supplemental Fig S1 and Suppl Tables 1-4 for "Newly identified COPD GWAS protein interactors reveal a potential disease network module": Supplementary_Table_2.xlsx

### Sheet: Sheet1
	GWAS gene	interactor	COPD_GWAS_SNP_within_1Mb	nearest_gene_to_SNP	distance_to_SNP	IMR90_signif_overlap	16HBE_signif_overlap	IMR90_signif_SaintExpress	16HBE_signif_SaintExpress
0	AGER	TNPO1	rs34651	TNPO1	31866	1	0	1	0
1	MFAP2	HSPA4	rs62375246	HSPA4	51356	0	1	0	1
2	AGER	HSPA4	rs62375246	HSPA4	51356	0	0	1	1
3	MFAP2	PRSS23	rs117261012	PRSS23	57340	0	1	0	1
4	MFAP2	MCM7	rs2897075	ZKSCAN1	60009	0	1	0	1
5	MFAP2	PSMD3	rs62065216	THRA	81723	0	1	0	1
6	FBXO38	NPM1	rs12519165	FGF18	87466	0	0	0	1
7	FAM13A	NPM1	rs12519165	FGF18	87466	0	0	1	0
8	HHIP	NPM1	rs12519165	FGF18	87466	0	0	1	0
9	MFAP2	RPL23	rs34727469	RPL23	169039	0	0	0	1
10	MFAP2	DDX1	rs10929386	DDX1	174877	0	1	0	1
11	MFAP2	RUVBL1	rs2955083	EEFSEC	177557	0	1	0	1
12	HHIP	RUVBL1	rs2955083	EEFSEC	177557	0	0	0	1
13	AGER	ARF4	rs62259026	SLMAP	189425	1	0	1	0
14	MFAP2	ARF4	rs62259026	SLMAP	189425	0	1	0	1
15	AGER	SEC61A1	rs2955083	EEFSEC	190694	1	1	1	1
16	AGER	FLNB	rs62259026	SLMAP	247612	0	0	1	0
17	AGER	TERF2IP	rs4888379	CFDP1	341453	1	0	1	0
18	AGER	HSPA1A	rs2070600	AGER	368152	0	1	0	1
19	FAM13A	HSPA1A	rs2070600	AGER	368152	1	0	1	0
20	FBXO38	HSPA1A	rs2070600	AGER	368152	0	1	0	1
21	MFAP2	HSPA1A	rs2070600	AGER	368152	0	1	0	1
22	MFAP2	HSPA1L	rs2070600	AGER	374047	0	0	1	1
23	AGER	RPN1	rs2955083	EEFSEC	377639	1	0	1	0
24	FAM13A	YWHAQ	rs955277	ASAP2	433744	1	0	1	0
25	MFAP2	PPT1	rs76841360	PABPC4	478354	0	1	0	1
26	HHIP	RPL19	rs34727469	RPL23	521457	0	0	1	0
27	MFAP2	RAD50	rs62375246	HSPA4	547299	0	0	0	1
28	MFAP2	RTCB	rs73158393	SYN3	551817	0	1	0	1
29	FAM13A	G3BP1	rs979453	CCDC69	555533	0	0	1	0
30	FAM13A	RPS8	rs4660861	TESK2	705713	0	0	1	0
31	MFAP2	RPS8	rs4660861	TESK2	705713	0	0	1	0
32	HHIP	RPS8	rs4660861	TESK2	705713	0	0	1	0
33	MFAP2	MAP1B	rs34651	TNPO1	740944	0	0	1	0
34	FAM13A	MAP1B	rs34651	TNPO1	740944	0	0	1	0
35	HHIP	RPS14	rs979453	CCDC69	772320	0	0	1	0
36	MFAP2	RPS14	rs979453	CCDC69	772320	0	0	1	0
37	MFAP2	GART	rs2096468	KCNE2	785507	0	0	0	1
38	AGER	HLA-B	rs2070600	AGER	829794	1	0	1	0
39	MFAP2	HLA-B	rs2070600	AGER	829794	0	1	0	1
40	FAM13A	TCOF1	rs979453	CCDC69	857871	0	0	1	0
41	AGER	PKM	rs1441358	THSD4	878856	0	0	1	0
42	MFAP2	PKM	rs1441358	THSD4	878856	0	0	1	1
43	HHIP	G3BP2	rs4585380	BTC	894603	0	0	1	0
44	MFAP2	P4HA2	rs62375246	HSPA4	911479	0	1	0	1
45	MFAP2	HLA-C	rs2070600	AGER	914917	0	1	0	1
46	AGER	HLA-C	rs2070600	AGER	914917	1	0	1	0
47	FAM13A	YWHAH	rs73158393	SYN3	994939	1	0	1	0
