## Supplemental Fig S1 and Suppl Tables 1-4 for "Newly identified COPD GWAS protein interactors reveal a potential disease network module": Supplementary_Table_4.xlsx

### Sheet: Sheet1
	protein	AGER_r	AGER_p_raw	AGER_p_adj	MFAP2_r	MFAP2_p_raw	MFAP2_p_adj	FBXO38_r	FBXO38_p_raw	FBXO38_p_adj	mean_abs_r	AGER_r_copd	AGER_r_control	AGER_r_delta	AGER_z_stat	AGER_diff_p_raw	AGER_diff_p_adj	MFAP2_r_copd	MFAP2_r_control	MFAP2_r_delta	MFAP2_z_stat	MFAP2_diff_p_raw	MFAP2_diff_p_adj	FBXO38_r_copd	FBXO38_r_control	FBXO38_r_delta	FBXO38_z_stat	FBXO38_diff_p_raw	FBXO38_diff_p_adj	gwas_genes_16hbe	shared_score_16hbe	gwas_genes_imr90	shared_score_imr90	is_ppi_neighbor
244	CLU	0.181367	4.41572e-07	3.83291e-06	0.208754	5.58455e-09	1.17016e-07	-0.0361974	0.317378	0.769986	0.142106	0.0559691	0.367409	-0.31144	-4.4607	8.16918e-06	0.00736043	0.257802	0.132751	0.125052	1.76336	0.0778397	0.754331	-0.00342152	-0.0795466	0.0761251	1.03317	0.301526	0.982375		0		0	FALSE
1049	TGM2	-0.0300207	0.407013	0.532867	0.214072	2.2214e-09	5.07989e-08	-0.00983791	0.78588	0.946991	0.0846436	-0.118285	0.215853	-0.334138	-4.57914	4.66889e-06	0.00736043	0.269603	0.0315219	0.238081	3.31648	0.000911604	0.293341	0.0205144	-0.0631851	0.0836996	1.13464	0.256526	0.982375	FBXO38, MFAP2	2		0	TRUE
550	PEBP1	0.254425	9.10467e-13	1.89891e-11	-0.0490049	0.175734	0.325126	0.0236086	0.514398	0.863744	0.109013	0.125554	0.428446	-0.302892	-4.49285	7.02756e-06	0.00736043	-0.017476	-0.0960955	0.0786195	1.06867	0.285218	0.8942	0.0624581	-0.0330031	0.0954613	1.294	0.195665	0.982375		0		0	FALSE
445	AGRN	0.312338	8.9918e-19	3.58479e-17	-0.0309726	0.392294	0.56711	0.00622823	0.86345	0.96666	0.116513	0.183738	0.477783	-0.294045	-4.52654	5.99562e-06	0.00736043	-0.0259873	-0.0138033	-0.012184	-0.165063	0.868894	0.990971	-0.0224492	0.0529352	-0.0753844	-1.02158	0.306981	0.982375		0		0	FALSE
1864	ANG	0.124902	0.000535089	0.00220951	0.017283	0.633165	0.770505	-0.0517745	0.152537	0.613263	0.0646532	-0.0189821	0.30482	-0.323802	-4.52045	6.17097e-06	0.00736043	0.0817354	-0.0603108	0.142046	1.92706	0.0539724	0.722795	-0.0711482	-0.0244062	-0.046742	-0.634546	0.525725	0.997383		0		0	FALSE
675	GNAI1	0.139385	0.000109831	0.000557195	0.102851	0.00440476	0.0205419	0.064481	0.0746847	0.475891	0.102239	0.0266486	0.338287	-0.311639	-4.40795	1.04352e-05	0.00783509	0.13361	0.0441395	0.0894704	1.2221	0.221668	0.872154	0.0728667	0.0506717	0.022195	0.301728	0.762859	0.997851		0		0	FALSE
59	TIMP3	0.110461	0.00221659	0.00750807	0.483134	5.41629e-46	1.01668e-43	-0.0260408	0.47202	0.85092	0.206545	0.0164363	0.311005	-0.294568	-4.13328	3.57615e-05	0.0230151	0.464019	0.491031	-0.0270119	-0.473928	0.635551	0.966862	-0.00947915	-0.0572231	0.0477439	0.647393	0.517378	0.997383		0		0	FALSE
371	MBOAT7	0.0882998	0.0145645	0.0371956	0.248519	3.12208e-12	9.1928e-11	0.0354857	0.326992	0.775489	0.124101	-0.0147036	0.273218	-0.287921	-3.99547	6.45666e-05	0.026443	0.268954	0.190939	0.0780149	1.11619	0.26434	0.891343	0.0233942	0.0523944	-0.0290002	-0.393313	0.694088	0.997851		0		0	FALSE
103	CXCL12	0.0832203	0.0213358	0.0512082	0.447842	5.242e-39	6.55978e-37	0.0120072	0.740213	0.935682	0.181023	-0.0169727	0.276121	-0.293093	-4.06872	4.72713e-05	0.026443	0.453977	0.430907	0.0230702	0.388503	0.697644	0.968127	0.0234828	-0.0108788	0.0343616	0.46539	0.641652	0.997383		0		0	FALSE
1067	CYB5A	0.143196	7.04905e-05	0.000373161	0.0376967	0.297735	0.471597	-0.070278	0.0520141	0.416645	0.0837235	0.0487528	0.331702	-0.28295	-4.00774	6.13031e-05	0.026443	0.021045	0.0359969	-0.0149519	-0.202647	0.839411	0.98861	-0.0634169	-0.093805	0.0303882	0.414109	0.678795	0.997851		0		0	FALSE
2597	PPP3CA	0.043622	0.228155	0.346307	-0.0832801	0.0212423	0.0668446	0.0285146	0.430963	0.827409	0.0518055	0.146173	-0.148906	0.295079	4.02535	5.68909e-05	0.026443	-0.0834901	-0.0650917	-0.0183984	-0.250541	0.802169	0.985183	0.0207093	0.0419171	-0.0212077	-0.287488	0.773739	0.997851		0		0	FALSE
